# Near-complete genomes for nine haplochromine cichlid fishes reveal a novel centromeric satellite structure organised around a pair of inverted elements

**DOI:** 10.64898/2026.06.30.735501

**Authors:** Pio Sierra, Chenxi Zhou, Bettina Fischer, Sing Wei Lim, Moritz Blumer, Maxon Ngochera, Richard Durbin

## Abstract

The haplochromine cichlid fishes of Lake Malawi form one of the most dramatic examples of recent rapid radiation in vertebrates. Here we describe nine new diploid telomere-to-telomere (T2T) genome sequences generated using ultra-long ONT reads, which include 78 ungapped chromosomes. We provide accurate annotations of transposable elements and tandem repeats, identify rDNA cluster regions and putative centromeres, and confirm previously reported large chromosomal inversions. The putative centromeres are primarily composed of satellite tandem arrays of previously reported 237 bp repeats, but notably on most chromosomes these are organised in a novel structure in which four blocks of satellites in alternating orientation are separated by an inverted pair of ∼15 kb sequences we term “centroids”, which have similarity to a non-autonomous DNA transposable element and containing potential CENP-B binding boxes. The methylation dip region indicating the likely active centromere always lies between the centroids, whose separation is almost always around 200 kb (interquartile range 151-221kb). A structurally equivalent but non-homologous organisation is seen in the distantly related *Etroplus* cichlid genera from South Asia. By comparing these structures across chromosomes and species, we suggest how they may have evolved, and potentially how they could contribute to the rampant sympatric speciation seen in these species, based on meiotic drive and chromosome missegregation.
