## Supplementary Table for "Near-complete genomes for nine haplochromine cichlid fishes reveal a novel centromeric satellite structure organised around a pair of inverted elements"

### Sheet: Index
Table 1	Assembly information
Table 2	rDNA annotation
Table 3	Centromere annotation
Table 4	Centroid distribution

### Sheet: Table1 Assembly information
ID	species	supplier_id	dna_id	sampling_location	sex	assembly_type	platform	assembly_method	Genome_size	N_chromosomes	N_scaffolds	Scaffold_N50	Scaffold_L50	N_contigs	Contig_N50	Contig_L50	GC_percent	gaps	Genome_coverage
fAstCal68	Astatotilapia calliptera 'mbaka'	RDMbaka1	G18	Cambridge - OMB aquaria stock	F	Chromosome	ONT, R10	HiFiAsm	933413188	22	30	39779922	10	70	28161480	13	41	40	64.6x
fMayZeb221	Maylandia zebra	D74-D06	G26	Lake Malawi, Domwe Island	M	Chromosome	ONT, R10	HiFiAsm	949701046	22	26	40148137	10	33	40111998	10	41	7	57.3x
fLabFul222	Labeotropheus fuelleborni	D74-E01	G22	Lake Malawi, Nkhata Bay	M	Chromosome	ONT, R10	HiFiAsm	941877404	22	24	40131134	10	38	37626040	12	41	14	58.8x
fLabTre303	Labeotropheus trewavasae	D74-C06	G21	Lake Malawi, Mitande Reef	M	Chromosome	ONT, R10	HiFiAsm	929154213	22	28	39639416	10	29	39519456	10	41	1	63.0x
fLetChi2	Lethrinops sp. 'Chilingali'	LetChi2	G31	Cambridge - OMB aquaria stock (individual from Bangor)	M	Chromosome	ONT, R10	HiFiAsm	946818487	22	23	41226763	10	25	41226763	10	41	2	101.8x
fAulStu2	Aulonocara stuartgranti	RDAulStu1	G9,G10,G11	Cambridge - OMB aquaria stock	M	Chromosome	ONT, R10	HiFiAsm	956181138	22	23	40723154	10	24	40296721	10	41	1	107.1x
fDipLim2	Diplotaxodon limnothrissa	RD-DipLim1	G25	Hull aquaria stock	M	Chromosome	ONT, R10	HiFiAsm	962669179	22	29	41808603	10	36	40533281	10	41	7	71.0x
fRhaChi3	Rhamphochromis sp. 'Chilingali'	RDRhaChi3	G33	Cambridge - OMB aquaria stock, eye RNAlater	M	Chromosome	ONT, R10	HiFiAsm	948962941	22	25	40921930	10	31	40921930	10	41	6	89.0x
fHapBur3	Astatotilapia burtoni	RDAstBur1	G30	Cambridge - OMB aquaria stock	F	Chromosome	ONT, R10	HiFiAsm	921170207	20	27	42365545	8	28	40792455	8	41	1	86.0x

### Sheet: Table2 rDNA annotation
genome	chr	start	end	length
Abur	chr13	18216	515230	497014
Abur	scf00000001	20396	484843	464447
Abur	scf00000002	716	447576	446860
Abur	chr4	35122839	35329529	206690
Abur	scf00000005	28493	70741	42248
Abur	chr6	15768777	15784204	15427
Acal	chr18	36924664	37114112	189448
Acal	chr13	8027	83399	75372
Acal	chr17	54249	94708	40459
Acal	chr12	68764	84195	15431
Acal	chr6	44719500	44723690	4190
Acal	chr8	13083174	13087310	4136
Astu	chr13	11813	117579	105766
Astu	chr17	7883	71779	63896
Astu	chr6	43261558	43325036	63478
Astu	chr18	37315522	37319717	4195
Astu	chr7	50397345	50401535	4190
Astu	chr22	39840952	39845141	4189
Dlim	chr6	44799287	45207091	407804
Dlim	chr18	38363393	38587181	223788
Dlim	chr17	8727	140073	131346
Dlim	chr15	41035925	41040119	4194
Dlim	chr22	36362231	36366415	4184
Dlim	chr5	837204	841355	4151
Lchi	chr18	37141636	37711344	569708
Lchi	chr13	9156	39000	29844
Lchi	chr17	90460	106859	16399
Lchi	chr6	44169761	44173951	4190
Lfue	chr17	1889	170462	168573
Lfue	chr18	37679055	37767039	87984
Lfue	chr13	3604	21099	17495
Lfue	chr23	43463660	43467841	4181
Lfue	chr14	33406531	33410704	4173
Ltre	chr18	36713939	36901302	187363
Ltre	chr13	2195	149276	147081
Ltre	scf00000001	13104	143735	130631
Ltre	chr17	9889	128254	118365
Ltre	scf00000004	267	102097	101830
Ltre	scf00000006	2501	95191	92690
Ltre	chr10	24589552	24593742	4190
Ltre	chr14	33829560	33833748	4188
Ltre	chr22	34624270	34628421	4151
Mzeb	chr6	44429444	45004566	575122
Mzeb	chr18	38610326	39077876	467550
Mzeb	chr13	2404	469896	467492
Mzeb	scf00000001	6608	270664	264056
Mzeb	chr17	49390	195250	145860
Rchi	chr13	8608	294552	285944
Rchi	chr6	45700877	45903626	202749
Rchi	chr22	37571987	37647302	75315
Rchi	chr7	68045496	68049678	4182
Rchi	chr14	33868242	33872422	4180

### Sheet: Table3 Centromere annotation
genome	chr	start	end	Size	Centroid1	Centroid2	Distance	Gap cen	Telo L	Telo R	Ungapped chr	T2T
Astatotilapia_calliptera	chr1	7050328	7423641	373313	7110479			No	Yes	Yes		FALSE
Astatotilapia_calliptera	chr10	7334287	7783355	449068	7702309			Yes	Yes			FALSE
Astatotilapia_calliptera	chr11	5368759	6059955	691196	5703387			Yes	Yes	Yes		FALSE
Astatotilapia_calliptera	chr12	11224709	11533679	308970	11271431			Yes	Yes			FALSE
Astatotilapia_calliptera	chr13	1602164	1897056	294892				Yes				FALSE
Astatotilapia_calliptera	chr14	35777526	36156183	378657	35870681	36054860	184179	No			Yes	FALSE
Astatotilapia_calliptera	chr15	28233211	28674145	440934				Yes	Yes	Yes		FALSE
Astatotilapia_calliptera	chr16	3024885	3169136	144251	3047475			Yes		Yes		FALSE
Astatotilapia_calliptera	chr17	4392763	4595722	202959	4512851			Yes		Yes		FALSE
Astatotilapia_calliptera	chr18	30854253	31226342	372089				Yes	Yes	Yes		FALSE
Astatotilapia_calliptera	chr19	3210670	3709432	498762	3429940			Yes		Yes		FALSE
Astatotilapia_calliptera	chr2	17212332	17820879	608547	17635668			No	Yes			FALSE
Astatotilapia_calliptera	chr20	19482268	19559632	77364				Yes				FALSE
Astatotilapia_calliptera	chr22	31405070	31750627	345557	31476886			Yes		Yes		FALSE
Astatotilapia_calliptera	chr23	30826945	31000407	173462	30931083			Yes				FALSE
Astatotilapia_calliptera	chr3	27461119	27909066	447947	27569252	27679642	110390	No	Yes			FALSE
Astatotilapia_calliptera	chr4	29248399	29423000	174601				Yes				FALSE
Astatotilapia_calliptera	chr5	37011970	37407668	395698	37147390			Yes				FALSE
Astatotilapia_calliptera	chr6	37674153	37893615	219462	37812601			Yes				FALSE
Astatotilapia_calliptera	chr7	12953811	12983246	29435				Yes				FALSE
Astatotilapia_calliptera	chr8	27896957	28183625	286668	27969295	28141512	172217	Yes				FALSE
Astatotilapia_calliptera	chr9	6536016	6803385	267369	6581665	6719638	137973	Yes	Yes			FALSE
Aulonocara_stuartgranti	chr1	7920329	8598458	678129	8196633	8380072	183439	No		Yes	Yes	FALSE
Aulonocara_stuartgranti	chr10	7553163	8153863	600700	7744032	7985845	241813	No	Yes		Yes	FALSE
Aulonocara_stuartgranti	chr11	5665350	6201598	536248	5921129	6082476	161347	No	Yes	Yes	Yes	TRUE
Aulonocara_stuartgranti	chr12	10284755	10766628	481873	10430866	10686904	256038	No	Yes		Yes	FALSE
Aulonocara_stuartgranti	chr13	1699694	4085195	2385501				No			Yes	FALSE
Aulonocara_stuartgranti	chr14	35228815	35591374	362559	35252899	35453075	200176	No	Yes	Yes	Yes	TRUE
Aulonocara_stuartgranti	chr15	28120310	28975548	855238	28295307	28616913	321606	No	Yes	Yes	Yes	TRUE
Aulonocara_stuartgranti	chr16	4024231	4542106	517875	4141515	4328148	186633	No	Yes	Yes	Yes	TRUE
Aulonocara_stuartgranti	chr17	3599902	4185001	585099	3834634	3989918	155284	No				FALSE
Aulonocara_stuartgranti	chr18	30546302	31142462	596160	30696767	30863049	166282	No	Yes		Yes	FALSE
Aulonocara_stuartgranti	chr19	3756787	4500695	743908	3862447			No	Yes	Yes	Yes	TRUE
Aulonocara_stuartgranti	chr2	17619817	18190544	570727	17774996	17924793	149797	No	Yes	Yes	Yes	TRUE
Aulonocara_stuartgranti	chr20	19922400	20712223	789823	20239611	20454141	214530	No	Yes	Yes	Yes	TRUE
Aulonocara_stuartgranti	chr22	33305400	34178478	873078	33408765	33591060	182295	No	Yes	Yes	Yes	TRUE
Aulonocara_stuartgranti	chr23	30745757	31361912	616155	30942027	31095655	153628	No	Yes	Yes	Yes	TRUE
Aulonocara_stuartgranti	chr3	28181748	30292576	2110828	28378626	30149915	1771289	No	Yes	Yes	Yes	TRUE
Aulonocara_stuartgranti	chr4	29242630	30399532	1156902				No		Yes	Yes	FALSE
Aulonocara_stuartgranti	chr5	37363201	38252452	889251	37770119			No	Yes		Yes	FALSE
Aulonocara_stuartgranti	chr6	35916154	36594884	678730	36240145	36416247	176102	No	Yes	Yes	Yes	TRUE
Aulonocara_stuartgranti	chr7	12337308	12845344	508036	12454830	12602172	147342	No	Yes	Yes	Yes	TRUE
Aulonocara_stuartgranti	chr8	27791084	28436265	645181	27967190	28163031	195841	No	Yes	Yes	Yes	TRUE
Aulonocara_stuartgranti	chr9	6456785	6913191	456406	6651679	6806160	154481	No	Yes	Yes	Yes	TRUE
Diplotaxodon_limnothrissa	chr1	7484563	8069684	585121	7721650	7914997	193347	No	Yes		Yes	FALSE
Diplotaxodon_limnothrissa	chr10	7697214	10451030	2753816				No	Yes	Yes	Yes	TRUE
Diplotaxodon_limnothrissa	chr11	5153946	6073985	920039	5425247			No	Yes	Yes	Yes	TRUE
Diplotaxodon_limnothrissa	chr12	10723911	11864645	1140734				No	Yes	Yes	Yes	TRUE
Diplotaxodon_limnothrissa	chr13	1581584	4472118	2890534				No	Yes	Yes	Yes	TRUE
Diplotaxodon_limnothrissa	chr14	36822552	37352033	529481	37055244	37175560	120316	No	Yes	Yes		FALSE
Diplotaxodon_limnothrissa	chr15	28977308	29820422	843114				No		Yes	Yes	FALSE
Diplotaxodon_limnothrissa	chr16	3543920	4679132	1135212				No	Yes	Yes	Yes	TRUE
Diplotaxodon_limnothrissa	chr17	3728296	4518672	790376	3929344	4154031	224687	No			Yes	FALSE
Diplotaxodon_limnothrissa	chr18	31280147	32222124	941977				No	Yes	Yes	Yes	TRUE
Diplotaxodon_limnothrissa	chr19	3579521	4624196	1044675	3845208			No	Yes		Yes	FALSE
Diplotaxodon_limnothrissa	chr2	18649604	20003558	1353954				No		Yes	Yes	FALSE
Diplotaxodon_limnothrissa	chr20	19571049	20138543	567494				Yes		Yes		FALSE
Diplotaxodon_limnothrissa	chr22	31375985	33564495	2188510				No	Yes	Yes	Yes	TRUE
Diplotaxodon_limnothrissa	chr23	31087732	31843691	755959	31383916	31526743	142827	No	Yes	Yes		FALSE
Diplotaxodon_limnothrissa	chr3	22253844	22929401	675557	22539819	22652488	112669	No	Yes	Yes	Yes	TRUE
Diplotaxodon_limnothrissa	chr4	30254779	31057728	802949				Yes	Yes	Yes		FALSE
Diplotaxodon_limnothrissa	chr5	38184130	39980686	1796556				No	Yes	Yes	Yes	TRUE
Diplotaxodon_limnothrissa	chr6	37623201	38079313	456112	37837362			No	Yes	Yes	Yes	TRUE
Diplotaxodon_limnothrissa	chr7	12918665	13676780	758115	13233994	13471623	237629	No	Yes		Yes	FALSE
Diplotaxodon_limnothrissa	chr8	28233155	28870081	636926				Yes	Yes			FALSE
Diplotaxodon_limnothrissa	chr9	6873611	7355232	481621	7064832	7198576	133744	No	Yes	Yes	Yes	TRUE
Haplochromis_burtoni	chr1	6760687	7492509	731822	7129030	7264018	134988	No	Yes	Yes	Yes	TRUE
Haplochromis_burtoni	chr10	881443	3941875	3060432				No	Yes	Yes	Yes	TRUE
Haplochromis_burtoni	chr11	5075817	5721873	646056				No	Yes	Yes	Yes	TRUE
Haplochromis_burtoni	chr12	10178698	10588521	409823	10334457	10476176	141719	No		Yes	Yes	FALSE
Haplochromis_burtoni	chr13	2569044	3050075	481031	2825271	2943926	118655	No	Yes		Yes	FALSE
Haplochromis_burtoni	chr15	27822417	28873377	1050960				No	Yes	Yes		FALSE
Haplochromis_burtoni	chr17	7815377	8234725	419348	7924476	8093093	168617	No		Yes	Yes	FALSE
Haplochromis_burtoni	chr18	29625211	30304051	678840				No	Yes	Yes	Yes	TRUE
Haplochromis_burtoni	chr19	6048442	6849642	801200				No	Yes		Yes	FALSE
Haplochromis_burtoni	chr2	17036933	17910812	873879				No	Yes	Yes	Yes	TRUE
Haplochromis_burtoni	chr20	20144104	21530070	1385966				No		Yes	Yes	FALSE
Haplochromis_burtoni	chr22	29931025	30516449	585424				No	Yes		Yes	FALSE
Haplochromis_burtoni	chr23	30679304	31093365	414061	30798725	30929049	130324	No		Yes	Yes	FALSE
Haplochromis_burtoni	chr3	23537895	23982397	444502	23672065	23835115	163050	No	Yes	Yes	Yes	TRUE
Haplochromis_burtoni	chr4	33120397	35101486	1981089				No	Yes		Yes	FALSE
Haplochromis_burtoni	chr5	43396118	44900645	1504527				No	Yes		Yes	FALSE
Haplochromis_burtoni	chr6	35366534	36548640	1182106				No	Yes	Yes	Yes	TRUE
Haplochromis_burtoni	chr7	11495649	11919511	423862	11668473	11778239	109766	No	Yes	Yes	Yes	TRUE
Haplochromis_burtoni	chr8	32941470	33853522	912052				No	Yes	Yes	Yes	TRUE
Haplochromis_burtoni	chr9	8408046	8778717	370671	8541948	8665829	123881	No	Yes	Yes	Yes	TRUE
Labeotropheus_fuelleborni	chr1	7613260	7824024	210764	7607309	7734735	127426	No			Yes	FALSE
Labeotropheus_fuelleborni	chr10	7529018	8105382	576364	7731325			No			Yes	FALSE
Labeotropheus_fuelleborni	chr11	6937999	7437647	499648	7141559			No				FALSE
Labeotropheus_fuelleborni	chr12	10800266	11375952	575686	10954779			No	Yes	Yes	Yes	TRUE
Labeotropheus_fuelleborni	chr13	1499494	4569709	3070215				Yes		Yes		FALSE
Labeotropheus_fuelleborni	chr14	35063189	35475668	412479	35146924	35320008	173084	No	Yes	Yes	Yes	TRUE
Labeotropheus_fuelleborni	chr15	27914524	28517698	603174	28306525			No	Yes			FALSE
Labeotropheus_fuelleborni	chr16	4143890	5029520	885630	4436823	4651336	214513	No	Yes	Yes	Yes	TRUE
Labeotropheus_fuelleborni	chr17	3888995	4392475	503480	4012623	4162995	150372	No		Yes	Yes	FALSE
Labeotropheus_fuelleborni	chr18	31187771	32038890	851119				Yes	Yes			FALSE
Labeotropheus_fuelleborni	chr19	3948416	4439646	491230	4108858	4329975	221117	No	Yes	Yes		FALSE
Labeotropheus_fuelleborni	chr2	17416260	18082357	666097	17781375			No			Yes	FALSE
Labeotropheus_fuelleborni	chr20	19680395	20293677	613282	19887181	20108645	221464	No			Yes	FALSE
Labeotropheus_fuelleborni	chr22	30560690	31090582	529892	30753017	30913434	160417	No			Yes	FALSE
Labeotropheus_fuelleborni	chr23	31688864	32338818	649954	31918661	32100990	182329	No		Yes		FALSE
Labeotropheus_fuelleborni	chr3	31744803	32212138	467335	31884507	32055765	171258	No	Yes	Yes		FALSE
Labeotropheus_fuelleborni	chr4	28687268	29683964	996696				No	Yes	Yes	Yes	TRUE
Labeotropheus_fuelleborni	chr5	37172188	38861747	1689559	38053840			No			Yes	FALSE
Labeotropheus_fuelleborni	chr6								Yes			FALSE
Labeotropheus_fuelleborni	chr7	11891451	12235552	344101	11836821	12041065	204244	Yes		Yes		FALSE
Labeotropheus_fuelleborni	chr8	27332700	28140638	807938				Yes	Yes	Yes		FALSE
Labeotropheus_fuelleborni	chr9	6962384	7296653	334269	6955926	7170213	214287	No	Yes		Yes	FALSE
Labeotropheus_trewavasae	chr1	7716992	8031915	314923	7711183	7924312	213129	No	Yes		Yes	FALSE
Labeotropheus_trewavasae	chr10	7638705	8139521	500816	7947006			No	Yes	Yes	Yes	TRUE
Labeotropheus_trewavasae	chr11	5481558	6107182	625624	5760000			No	Yes	Yes	Yes	TRUE
Labeotropheus_trewavasae	chr12	10437391	10902587	465196	10738172			No	Yes	Yes	Yes	TRUE
Labeotropheus_trewavasae	chr13	1675958	3596150	1920192				No			Yes	FALSE
Labeotropheus_trewavasae	chr14	35422155	35840174	418019	35591233	35740208	148975	No			Yes	FALSE
Labeotropheus_trewavasae	chr15	28750558	29275514	524956	29099978			No	Yes	Yes	Yes	TRUE
Labeotropheus_trewavasae	chr16	3243257	4798653	1555396				No		Yes	Yes	FALSE
Labeotropheus_trewavasae	chr17	4114600	4768751	654151	4486728	4676906	190178	No			Yes	FALSE
Labeotropheus_trewavasae	chr18	30180588	30824030	643442				No	Yes	Yes	Yes	TRUE
Labeotropheus_trewavasae	chr19	3591953	4270422	678469	3825542	4174125	348583	No	Yes	Yes	Yes	TRUE
Labeotropheus_trewavasae	chr2	17033568	17377635	344067	17331361			No	Yes	Yes	Yes	TRUE
Labeotropheus_trewavasae	chr20	20308870	20904810	595940	20542576	20769495	226919	No			Yes	FALSE
Labeotropheus_trewavasae	chr22	31328598	31888585	559987	31495931	31633609	137678	No		Yes	Yes	FALSE
Labeotropheus_trewavasae	chr23	30761579	31287658	526079	30931022	31161823	230801	No			Yes	FALSE
Labeotropheus_trewavasae	chr3	17592400	17975157	382757	17683710	17861978	178268	No		Yes	Yes	FALSE
Labeotropheus_trewavasae	chr4	30425012	31632452	1207440				No				FALSE
Labeotropheus_trewavasae	chr5	37871745	38744578	872833	38311653			No	Yes		Yes	FALSE
Labeotropheus_trewavasae	chr6	38405288	38780463	375175	38397635	38586110	188475	No			Yes	FALSE
Labeotropheus_trewavasae	chr7	11331847	11989207	657360	11508172	11707310	199138	No		Yes	Yes	FALSE
Labeotropheus_trewavasae	chr8	27376056	28286295	910239				No	Yes		Yes	FALSE
Labeotropheus_trewavasae	chr9	6694593	7084361	389768	6688128	6911671	223543	No			Yes	FALSE
Letherinops_chilingali	chr1	6867491	7697611	830120	7211540	7500004	288464	No			Yes	FALSE
Letherinops_chilingali	chr10	8406516	8910594	504078	8566163	8723368	157205	No		Yes		FALSE
Letherinops_chilingali	chr11	5437424	5998712	561288	5573741	5734071	160330	No	Yes	Yes	Yes	TRUE
Letherinops_chilingali	chr12	10547702	10980151	432449	10708536			No	Yes	Yes	Yes	TRUE
Letherinops_chilingali	chr13	1703219	2934660	1231441				No			Yes	FALSE
Letherinops_chilingali	chr14	35481059	35878968	397909	35556324	35707703	151379	No	Yes		Yes	FALSE
Letherinops_chilingali	chr15	27811567	28591457	779890	28046283	28328527	282244	No		Yes	Yes	FALSE
Letherinops_chilingali	chr16	4021722	4628321	606599	4281831	4494611	212780	No	Yes		Yes	FALSE
Letherinops_chilingali	chr17	3521800	4242962	721162	3876713	4094178	217465	No		Yes	Yes	FALSE
Letherinops_chilingali	chr18	30508882	31155912	647030				No	Yes		Yes	FALSE
Letherinops_chilingali	chr19	3459026	4221387	762361	4148207			No	Yes	Yes	Yes	TRUE
Letherinops_chilingali	chr2	26345999	27383323	1037324	26577304	26761650	184346	No	Yes	Yes	Yes	TRUE
Letherinops_chilingali	chr20	20317547	20827932	510385	20486107	20722180	236073	No	Yes	Yes	Yes	TRUE
Letherinops_chilingali	chr22	30911528	31377893	466365	31025529	31178225	152696	No	Yes	Yes	Yes	TRUE
Letherinops_chilingali	chr23	30616233	31493906	877673	31127423	31370869	243446	No	Yes	Yes	Yes	TRUE
Letherinops_chilingali	chr3	26501871	26940465	438594	26603687	26802176	198489	No	Yes	Yes	Yes	TRUE
Letherinops_chilingali	chr4	28589930	29256256	666326	29241327			No		Yes	Yes	FALSE
Letherinops_chilingali	chr5	37346580	37999755	653175	37642137			No	Yes	Yes	Yes	TRUE
Letherinops_chilingali	chr6	36941091	37478824	537733	37115115	37268344	153229	No	Yes	Yes	Yes	TRUE
Letherinops_chilingali	chr7	12260068	12694038	433970	12368234	12540398	172164	No	Yes	Yes	Yes	TRUE
Letherinops_chilingali	chr8	27302283	28060387	758104	27484391	27688955	204564	No	Yes		Yes	FALSE
Letherinops_chilingali	chr9	6284312	6623467	339155	6350313	6578653	228340	No	Yes			FALSE
Maylandia_zebra	chr1	7333078	7905377	572299	7508167	7812766	304599	No	Yes			FALSE
Maylandia_zebra	chr10	7259076	7998165	739089	7424819			No		Yes	Yes	FALSE
Maylandia_zebra	chr11	5804457	6637034	832577	6151613	6374310	222697	No	Yes	Yes	Yes	TRUE
Maylandia_zebra	chr12	10681477	11393746	712269	11003512			No	Yes	Yes	Yes	TRUE
Maylandia_zebra	chr13	1898536	3780722	1882186				No			Yes	FALSE
Maylandia_zebra	chr14	34561344	35068013	506669	34749615	34930254	180639	No	Yes	Yes	Yes	TRUE
Maylandia_zebra	chr15	28266029	28886551	620522	28455161			No	Yes	Yes	Yes	TRUE
Maylandia_zebra	chr16	5309482	5970638	661156	5468425	5710615	242190	No				FALSE
Maylandia_zebra	chr17	4119762	4506993	387231	4024118	4238636	214518	No	Yes	Yes	Yes	TRUE
Maylandia_zebra	chr18	32056399	32859909	803510	32864460			Yes	Yes			FALSE
Maylandia_zebra	chr19	4423194	5000469	577275	4647569	4809173	161604	No		Yes	Yes	FALSE
Maylandia_zebra	chr2	17170767	17765435	594668	17378589			No	Yes	Yes	Yes	TRUE
Maylandia_zebra	chr20	19579098	20356088	776990	19924201	20148825	224624	No	Yes			FALSE
Maylandia_zebra	chr22	32054850	32521843	466993	32144819	32311559	166740	No	Yes	Yes	Yes	TRUE
Maylandia_zebra	chr23	30247797	31040891	793094	30487433	30731121	243688	No	Yes	Yes	Yes	TRUE
Maylandia_zebra	chr3	29535252	29995214	459962	29693905	29865189	171284	No	Yes			FALSE
Maylandia_zebra	chr4	29671307	31481768	1810461				No	Yes	Yes	Yes	TRUE
Maylandia_zebra	chr5	36940160	38067131	1126971	37587689			No	Yes	Yes	Yes	TRUE
Maylandia_zebra	chr6	37675035	37989317	314282	37670166	37839458	169292	No			Yes	FALSE
Maylandia_zebra	chr7	11577915	12083133	505218	11752856	11919143	166287	No	Yes		Yes	FALSE
Maylandia_zebra	chr8	27674846	28337317	662471	27865815	28130076	264261	No		Yes	Yes	FALSE
Maylandia_zebra	chr9	6395397	7194197	798800	6785238	7024047	238809	No	Yes	Yes	Yes	TRUE
Rhamphochromis_chilingali	chr1	8502155	9133961	631806	8692264	8900142	207878	Yes		Yes		FALSE
Rhamphochromis_chilingali	chr10	7536820	8848868	1312048				Yes	Yes	Yes		FALSE
Rhamphochromis_chilingali	chr11	5435013	5973769	538756	5653668			No	Yes	Yes	Yes	TRUE
Rhamphochromis_chilingali	chr12	10584737	11222170	637433	10708809	10909308	200499	No	Yes	Yes	Yes	TRUE
Rhamphochromis_chilingali	chr13	2523497	4389034	1865537				No		Yes	Yes	FALSE
Rhamphochromis_chilingali	chr14	36122050	36356081	234031	36361028			No	Yes	Yes	Yes	TRUE
Rhamphochromis_chilingali	chr15	28920213	29527840	607627				No			Yes	FALSE
Rhamphochromis_chilingali	chr16	5177705	5775923	598218				No	Yes	Yes	Yes	TRUE
Rhamphochromis_chilingali	chr17	3605971	4041609	435638	3944119	4046146	102027	No	Yes	Yes		FALSE
Rhamphochromis_chilingali	chr18	30765202	31725995	960793				No	Yes	Yes	Yes	TRUE
Rhamphochromis_chilingali	chr19	4364444	5124936	760492	4624490	4787648	163158	No	Yes		Yes	FALSE
Rhamphochromis_chilingali	chr2	16928552	17910967	982415	17070000			No	Yes		Yes	FALSE
Rhamphochromis_chilingali	chr20	20017054	20601980	584926				No	Yes	Yes	Yes	TRUE
Rhamphochromis_chilingali	chr22	31488126	31737858	249732	31745221			No				FALSE
Rhamphochromis_chilingali	chr23	30766094	31930432	1164338	31018704	31705465	686761	No	Yes	Yes	Yes	TRUE
Rhamphochromis_chilingali	chr3	21977314	22616822	639508	22288055	22395876	107821	No	Yes	Yes		FALSE
Rhamphochromis_chilingali	chr4	29448185	30120755	672570				No	Yes			FALSE
Rhamphochromis_chilingali	chr5	37769444	39658737	1889293				No		Yes	Yes	FALSE
Rhamphochromis_chilingali	chr6	38157609	38619974	462365	38465387	38625528	160141	No	Yes	Yes	Yes	TRUE
Rhamphochromis_chilingali	chr7	11842997	12428131	585134	12022337	12197939	175602	No	Yes	Yes	Yes	TRUE
Rhamphochromis_chilingali	chr8	27514579	28290779	776200				No	Yes	Yes	Yes	TRUE
Rhamphochromis_chilingali	chr9	6712793	7294265	581472	6876424	7021237	144813	No		Yes	Yes	FALSE

### Sheet: Table4 Centroid distribution
Number of centroids present in different assemblies of the 9 species
A colon ':' means that the following number is from the alternate haplotype; a slash '/' indicates that it comes from the primary assembly of a different individual.
An asterisk indicates that there is a gap or likely misassembly in the centromere region, suggesting that the sequence and centromere count may be incomplete.
When values are given for alternate haplotypes, those assemblies are gapless across the centromere.
		Astatotilapia calliptera	Astatotilapia calliptera	Maylandia zebra	Labeotropheus fuelleborni	Labeotropheus trewavasae	Aulonocara stuartgranti	Letherinops chilingali	Diplotaxodon limnothrissa	Rhamphochromis chilingali	Astatotilapia burtoni
	chr1	1/1	1	2	2/2/2	2/2/2	2:2	2:2	2	2*:2	2:2
	chr2	1/1	1	1	1/1/1	1/1/1	2:0	2:2	0	1:-	0:0
	chr3	2/1	2	2	2/2/2	2/2/2	2:2	2:2	2	2:2	2:2
	chr4	0*/1	0	0	0/1/1	0/0/0	0:0	1:0	0	0:0	0:2
	chr5	1*/0	1	1	1/1/1	1/1/1	1:0	1:0	0	0:0	see chr14
	chr6	1*/2	1	2	2/2/2	2/2/2	2:2	2:2	1	2:2	0:0
	chr7	2*/2	2	2	2/2/2	2/2/2	2:2	2:2	2	2:2	2:2
	chr8	2*/2	2	2	0/0/0	0/0/0	2:0	2:2	0	0:-	see chr16
	chr9	2*/2	2	2	2/2/2	2/2/2	2:2	2:2	2	2:2	2:2
	chr10	1*/1	1	1	1/1/1	1/1/1	2:2	2:2	0	0*:-	0:0
	chr11	1*/2	1	2	1/1/1	1/1/1	2:2	2:2	1	1:1	0:-
	chr12	2*/1	2	1	1/1/1	1/1/1	2:-	1:2	0	2:2	2:2
	chr13	0*/0	0	0	0/0/0	0/0/0	0:0	0:0	0	0:0	2:2
	chr14	2*/2	2	2	2/2/2	2/2/2	2:2	2:2	2	1:2	0:0
	chr15	0*/1	0	1	1/1/1	1/1/1	2:2	2:2	0	0:-	0:-
	chr16	1*/2	1	2	2/1/2	2/2/2	2:2	2:2	0	0:1	1:0
	chr17	1*/2	1	2	2/2/2	2/2/2	2:-	2:2	2	2:2	2:-
	chr18	0*/1	0	1	0/0/0	0/0/0	2:2	0:0	0	0:0	0:0
	chr19	1*/2	1	2	2/2/2	2/2/2	1*:1	1:2	1	2:2	0:1
	chr20	0*/2	0	2	2/2/2	2/2/2	2:-	2:2	0	0:0	0:0
	chr22	1*/2	1	2	2/2/2	2/2/2	2:-	2:2	0	1:-	0:0
	chr23	1*/2	1	2	2/2/2	2/2/2	2:2	2:2	2	2:-	2:2
Astatotilapia calliptera is found in rivers and lakes of the Lake Malawi basin; the reference individual AstCal68 comes from the Mbaka river, while the second individual AstCal123 comes from Lake Masoko
Labeotropheus fuelleborni individuals are: LabFul222, LabFul359, LabFul360.
Labeotropheus trewavasae individuals are: LabTre303, LabTre394, LabTre393.
